# Challenges to case-only analysis for gene-environment interaction detection using polygenic risk scores: model assumptions and biases in large biobanks

**DOI:** 10.1101/2025.09.15.676316

**Authors:** Wenmin Zhang, Qiongshi Lu, Tianyuan Lu

**Author notes:** Correspondence to Wenmin Zhang and Tianyuan Lu.

## Abstract

Gene-environment interaction is important for studying complex diseases. Case-only analysis has been proposed to improve power for GxE detection. However, case-only analysis relies on key assumptions, including correct specification of the disease risk model and marginal independence between genetic and environmental variables. In this study, we systematically investigate the challenges of case-only analysis using polygenic risk scores (PRS) as genetic variables in large biobanks. Through simulations, we demonstrate that the false positive control of PRS-based case-only analysis depends on the log-linear disease risk model and weak main effects, and that it is prone to false positives under other commonly used disease risk models. We then conduct case-only analyses for breast cancer, prostate cancer, class 3 obesity, and short stature in the UK Biobank, using PRS derived from non-overlapping chromosome sets (e.g., even-numbered and odd-numbered chromosomes) that are unlikely to interact with each other. The resulting case-only regression estimates consistently show negative shifts compared to population-based estimates, suggesting false positives driven by collider bias due to model misspecification. Furthermore, correlations between chromosome set-specific PRS, likely driven by assortative mating or population stratification, suggest additional sources of confounding. Our results underscore the challenges of applying PRS-based case-only analysis in large biobank settings and highlight the need for caution when interpreting case-only results.
