## Supplementary Table 1 for "Challenges to case-only analysis for gene-environment interaction detection using polygenic risk scores: model assumptions and biases in large biobanks"

### Sheet: Sheet1
Table S1. Simulation parameters.
Model	Parameter: mu_0	Parameter: beta	Approximate estimated coefficient in logistic regression
Piecewise log-linear	-5.1	0.1	0.1
Piecewise log-linear	-5.1	0.2	0.2
Piecewise log-linear	-5.2	0.3	0.3
Piecewise log-linear	-5.3	0.4	0.4
Piecewise log-linear	-5.4	0.5	0.5
Piecewise log-linear	-5.5	0.6	0.6
Piecewise log-linear	-5.6	0.7	0.7
Piecewise log-linear	-5.7	0.8	0.8
Piecewise log-linear	-5.9	0.9	0.9
Piecewise log-linear	-6.1	1	1
Logistic	-5.1	0.1	0.1
Logistic	-5.1	0.2	0.2
Logistic	-5.2	0.3	0.3
Logistic	-5.2	0.4	0.4
Logistic	-5.3	0.5	0.5
Logistic	-5.4	0.6	0.6
Logistic	-5.5	0.7	0.7
Logistic	-5.7	0.8	0.8
Logistic	-5.8	0.9	0.9
Logistic	-6	1	1
Liability threshold	-3.3	0.05	0.1
Liability threshold	-3.3	0.1	0.2
Liability threshold	-3.3	0.15	0.3
Liability threshold	-3.4	0.2	0.4
Liability threshold	-3.4	0.25	0.5
Liability threshold	-3.4	0.3	0.6
Liability threshold	-3.5	0.35	0.7
Liability threshold	-3.5	0.4	0.8
Liability threshold	-3.6	0.45	0.9
Liability threshold	-3.7	0.5	1
