## Supplementary Table 2 for "Challenges to case-only analysis for gene-environment interaction detection using polygenic risk scores: model assumptions and biases in large biobanks"

### Sheet: GIANT-BMI.clumped1e-5
Table S2. Independent variants used in polygenic risk score for body mass index.
Chromosome	Position	rsID	Effect allele	Other allele	Effect size	Standard error	Effect allele frequency	p-value
1	1723031	rs9660180	A	G	0.0171	0.0035	0.5	1.03055e-06
1	11284336	rs10779751	G	A	-0.0151	0.0034	0.7083	8.94684e-06
1	46487552	rs2275426	A	G	0.015	0.0032	0.3707	2.76563e-06
1	47690438	rs2984618	T	G	0.0169	0.0031	0.4746	4.9915e-08
1	49589847	rs657452	G	A	-0.0227	0.0031	0.5833	2.43247e-13
1	51266523	rs3789588	A	G	0.0235	0.0053	0.1083	9.25168e-06
1	62594677	rs2481665	C	T	-0.0159	0.0031	0.4035	2.91235e-07
1	72424117	rs7513441	A	G	-0.017	0.0036	0.2167	2.33282e-06
1	72751185	rs3101336	C	T	0.0334	0.0031	0.6491	4.55758e-27
1	75002193	rs12566985	A	G	-0.0242	0.0031	0.575	5.88205e-15
1	78048331	rs17381664	C	T	0.0206	0.0032	0.425	1.21457e-10
1	96276198	rs10747472	C	G	0.0179	0.004	0.7333	7.64113e-06
1	96924097	rs11165643	T	C	0.0218	0.0031	0.575	2.03217e-12
1	97392785	rs2932317	T	C	-0.0145	0.0031	0.5417	2.90508e-06
1	110154688	rs17024393	C	T	0.0658	0.0088	0.04167	7.58808e-14
1	151103153	rs4357530	A	G	-0.016	0.0033	0.6441	1.24408e-06
1	177889480	rs543874	G	A	0.0482	0.0039	0.2667	4.3568e-35
1	190239907	rs10920678	G	A	-0.0147	0.0031	0.6	2.11686e-06
1	201784287	rs2820292	C	A	0.0195	0.0031	0.5083	3.16807e-10
2	632348	rs13021737	G	A	0.0601	0.004	0.875	5.03613e-51
2	6155557	rs10929925	A	C	-0.0152	0.0031	0.35	9.42755e-07
2	25150296	rs10182181	G	A	0.0307	0.0031	0.5	4.0306e-23
2	26928811	rs11126666	A	G	0.0207	0.0034	0.3083	1.14162e-09
2	35404011	rs968059	A	C	-0.0145	0.0031	0.575	2.90508e-06
2	42708405	rs1979755	C	G	0.0188	0.0038	0.5333	7.52235e-07
2	58935282	rs4671328	G	T	-0.0215	0.0037	0.5417	6.2171e-09
2	59305625	rs1016287	C	T	-0.0229	0.0034	0.675	1.63599e-11
2	63053048	rs11688816	A	G	-0.0172	0.0031	0.5417	2.88317e-08
2	79506643	rs4566392	A	C	0.0291	0.0064	0.1	5.44483e-06
2	135837906	rs7570971	A	C	-0.0165	0.0034	0.2667	1.21644e-06
2	143043285	rs2121279	T	C	0.0245	0.0044	0.1167	2.57411e-08
2	164584156	rs1460678	G	C	0.0293	0.0059	0.1583	6.83121e-07
2	165685646	rs355810	A	G	0.0142	0.0031	0.6583	4.63544e-06
2	181550962	rs1528435	T	C	0.0178	0.0031	0.5833	9.36005e-09
2	207244783	rs972540	G	A	0.0178	0.0034	0.2917	1.64722e-07
2	208263279	rs11692326	T	C	0.0194	0.0036	0.2417	7.08946e-08
2	211543055	rs715	C	T	0.022	0.0049	0.2845	7.12914e-06
2	213413231	rs7599312	A	G	-0.022	0.0034	0.2917	9.76221e-11
2	219279097	rs7607369	G	A	-0.0161	0.0031	0.675	2.06323e-07
2	227034499	rs6713510	A	G	0.0164	0.0031	0.4833	1.22101e-07
2	227770592	rs6723774	C	T	0.0141	0.0031	0.3917	5.40586e-06
3	12394840	rs1899951	T	C	0.0236	0.0045	0.075	1.56754e-07
3	25106437	rs6804842	G	A	0.0185	0.0031	0.575	2.40559e-09
3	49971514	rs7613875	A	C	0.0158	0.0032	0.6	7.91304e-07
3	61236462	rs2365389	T	C	-0.02	0.0031	0.3417	1.10666e-10
3	64718258	rs2371767	C	G	0.0177	0.0035	0.2083	4.25584e-07
3	81792112	rs3849570	A	C	0.0188	0.0034	0.3667	3.21306e-08
3	85807590	rs13078960	G	T	0.0297	0.0039	0.1833	2.62907e-14
3	85916542	rs13099482	A	T	-0.0146	0.0031	0.4083	2.48109e-06
3	107820063	rs7640424	T	C	-0.0151	0.0033	0.3333	4.745e-06
3	123093541	rs2124499	C	G	-0.0144	0.0032	0.3917	6.79535e-06
3	131574485	rs9856151	A	G	0.0165	0.0034	0.2667	1.21644e-06
3	136107549	rs9880211	A	G	0.0178	0.0036	0.1417	7.63613e-07
3	138113353	rs253664	C	T	-0.0173	0.0038	0.7833	5.2979e-06
3	141275436	rs16851483	T	G	0.0483	0.0077	0.0917	3.54778e-10
3	157318257	rs4395360	T	C	-0.0173	0.0038	0.6293	5.2979e-06
3	183747266	rs7620457	A	G	-0.0175	0.0039	0.825	7.21723e-06
3	185824004	rs1516725	C	T	0.0451	0.0046	0.9083	1.07841e-22
3	195072918	rs7611238	A	G	0.0181	0.0037	0.5583	9.98713e-07
4	38654681	rs4833079	C	T	-0.0137	0.0031	0.3667	9.8996e-06
4	45182527	rs10938397	G	A	0.0402	0.0031	0.4333	1.86442e-38
4	77129568	rs17001654	G	C	0.0306	0.0053	0.1583	7.76025e-09
4	103188709	rs13107325	T	C	0.0477	0.0068	0.1167	2.30433e-12
4	130817060	rs2391518	C	T	-0.0161	0.0033	0.7	1.0674e-06
4	145659064	rs11727676	C	T	-0.0358	0.0064	0.075	2.22217e-08
5	75015242	rs2112347	G	T	-0.0261	0.0031	0.375	3.78563e-17
5	87697533	rs6870983	T	C	-0.0184	0.0036	0.175	3.2027e-07
5	95716722	rs7713317	G	A	0.0171	0.0034	0.2667	4.91987e-07
5	95861012	rs11951673	T	C	-0.015	0.0031	0.3833	1.30685e-06
5	98275197	rs150992	G	A	-0.0173	0.0034	0.3	3.61411e-07
5	107419548	rs288232	T	C	-0.0225	0.0049	0.125	4.39362e-06
5	112176756	rs459552	A	T	-0.0168	0.0038	0.775	9.82212e-06
5	124330522	rs6864049	G	A	0.0158	0.0031	0.4333	3.4549e-07
5	153517178	rs815610	G	C	-0.02	0.0037	0.5333	6.4662e-08
6	12124855	rs2228213	A	G	-0.0159	0.0033	0.3333	1.44872e-06
6	21819216	rs2770102	A	G	-0.0141	0.0031	0.5	5.40586e-06
6	33731787	rs943466	A	G	-0.0157	0.0035	0.25	7.26701e-06
6	34397920	rs3913010	A	G	-0.0217	0.0048	0.8	6.15967e-06
6	34828553	rs6457796	C	T	0.0217	0.0034	0.2583	1.74387e-10
6	39973445	rs2984433	G	T	0.0191	0.0041	0.6417	3.18465e-06
6	40357094	rs17681421	C	A	-0.0161	0.0034	0.3583	2.18738e-06
6	41133806	rs7748777	A	G	0.0137	0.0031	0.4667	9.8996e-06
6	43757896	rs998584	A	C	-0.017	0.0035	0.475	1.19092e-06
6	50845490	rs2207139	G	A	0.0447	0.004	0.1	5.40504e-29
6	51148435	rs2465031	C	T	0.017	0.0032	0.6167	1.08131e-07
6	97922184	rs200810	C	T	-0.0141	0.0031	0.375	5.40586e-06
6	108977663	rs9400239	C	T	0.0188	0.0033	0.7	1.21956e-08
6	120185665	rs9374842	T	C	0.0187	0.0035	0.7417	9.14929e-08
6	130349119	rs6569648	T	C	-0.017	0.0036	0.7583	2.33282e-06
6	137675541	rs13201877	G	A	0.0233	0.0045	0.0833	2.24544e-07
6	160774486	rs487152	A	C	0.0152	0.0031	0.5583	9.42755e-07
6	163033350	rs13191362	G	A	-0.0277	0.0048	0.2	7.88805e-09
6	163817911	rs9364687	T	G	-0.015	0.0031	0.375	1.30685e-06
7	49616203	rs10269783	A	G	0.0144	0.0031	0.4917	3.39811e-06
7	50614173	rs10499694	G	A	-0.0149	0.0031	0.5	1.53633e-06
7	75163169	rs1167827	G	A	0.0202	0.0033	0.5417	9.28662e-10
7	76608143	rs2245368	T	C	-0.0317	0.0057	0.7583	2.67614e-08
7	77828940	rs3779273	A	G	-0.0149	0.0031	0.4583	1.53633e-06
7	93197732	rs9641123	C	G	0.0191	0.0038	0.3917	4.99992e-07
7	95169514	rs6465468	T	G	0.0166	0.0035	0.325	2.10725e-06
8	9198185	rs12546962	G	A	0.0162	0.0035	0.3083	3.68197e-06
8	14173974	rs6990042	T	G	-0.0158	0.0032	0.55	7.91304e-07
8	33770070	rs11997175	T	C	-0.0141	0.0031	0.4917	5.40586e-06
8	34503172	rs4304326	C	G	-0.0168	0.0038	0.4417	9.82212e-06
8	62086176	rs4738873	G	A	-0.0199	0.004	0.8417	6.52476e-07
8	65192451	rs11787111	A	G	-0.0531	0.0115	0.025	3.88594e-06
8	76806584	rs17405819	C	T	-0.0224	0.0033	0.3667	1.13794e-11
8	81375457	rs16907751	T	C	-0.035	0.0066	0.0417	1.13896e-07
8	85079709	rs2033732	C	T	0.0192	0.0035	0.7583	4.11802e-08
9	6880263	rs10975870	G	A	0.0236	0.0048	0.0583	8.80303e-07
9	15634326	rs4740619	C	T	-0.0179	0.0031	0.4667	7.73225e-09
9	28414339	rs10968576	G	A	0.0249	0.0033	0.2917	4.50713e-14
9	111932342	rs6477694	T	C	-0.0174	0.0031	0.6417	1.9896e-08
9	120378483	rs1928295	C	T	-0.0188	0.0031	0.425	1.32351e-09
9	126105291	rs10760279	T	G	0.0218	0.0042	0.4	2.09757e-07
9	126525212	rs2479106	G	A	0.0148	0.0033	0.3	7.29658e-06
9	129390800	rs3829849	T	C	0.0148	0.0031	0.325	1.80429e-06
9	129460914	rs10733682	G	A	-0.0174	0.0031	0.575	1.9896e-08
9	131042734	rs2270204	G	T	0.0189	0.0037	0.2917	3.254e-07
10	87410904	rs7899106	G	A	0.0395	0.0071	0.05	2.64598e-08
10	102395440	rs17094222	C	T	0.0249	0.0038	0.2083	5.65319e-11
10	102528263	rs11592735	A	G	-0.0404	0.0088	0.025	4.4132e-06
10	104913653	rs11191582	A	G	0.0308	0.0053	0.0583	6.19819e-09
10	114758349	rs7903146	T	C	-0.0234	0.0034	0.25	5.88719e-12
10	126739338	rs718948	C	T	0.0164	0.0034	0.375	1.4104e-06
10	129142417	rs751008	A	G	0.0201	0.0041	0.4667	9.4654e-07
11	494662	rs10540	A	G	-0.0221	0.0047	0.0917	2.57464e-06
11	8673939	rs4256980	G	C	0.0209	0.0031	0.725	1.5629e-11
11	13345593	rs9633835	A	G	-0.0179	0.004	0.2917	7.64113e-06
11	17403639	rs1557765	C	T	0.015	0.0031	0.5667	1.30685e-06
11	27456059	rs4514364	T	C	-0.0195	0.0033	0.675	3.44001e-09
11	27694241	rs2049045	C	G	-0.0425	0.0039	0.175	1.18551e-27
11	43864278	rs2176598	C	T	-0.0198	0.0036	0.8	3.79791e-08
11	45438374	rs10742752	C	T	0.0141	0.0031	0.6417	5.40586e-06
11	47650993	rs3817334	T	C	0.0262	0.0031	0.45	2.87306e-17
11	64440920	rs506338	C	T	0.0146	0.0033	0.75	9.67813e-06
11	69277975	rs11605729	A	G	-0.0162	0.0034	0.3417	1.89129e-06
11	112968651	rs1816537	C	A	0.0197	0.0038	0.5083	2.16932e-07
11	115022404	rs12286929	G	A	0.0217	0.0031	0.4333	2.55963e-12
12	939480	rs11611246	T	G	0.0207	0.004	0.1667	2.27911e-07
12	24075508	rs7970953	A	G	0.0151	0.0033	0.2417	4.745e-06
12	39430048	rs11170468	C	A	-0.0195	0.0036	0.1917	6.07204e-08
12	41948196	rs11181001	G	A	-0.0154	0.0031	0.5	6.7737e-07
12	49485373	rs11168854	G	C	0.0161	0.0033	0.375	1.0674e-06
12	50247468	rs7138803	A	G	0.0315	0.0031	0.4417	2.95144e-24
12	90633507	rs2579103	A	C	-0.0212	0.0042	0.675	4.4735e-07
12	111062852	rs1502337	T	C	0.0142	0.0031	0.2917	4.63544e-06
12	112591686	rs17630235	A	G	-0.0156	0.0031	0.3333	4.84736e-07
12	122781897	rs11057405	A	G	-0.0307	0.0055	0.0917	2.38017e-08
12	124506631	rs10773049	C	T	0.0141	0.0031	0.4583	5.40586e-06
12	132701184	rs11247009	A	G	0.0246	0.0053	0.1583	3.45873e-06
13	28017270	rs9579083	C	G	0.0295	0.0047	0.2333	3.46066e-10
13	28620036	rs9507983	C	T	0.0196	0.0038	0.375	2.49742e-07
13	33184288	rs9595908	C	T	-0.0141	0.0031	0.3417	5.40586e-06
13	54102206	rs12429545	A	G	0.0334	0.0047	0.1	1.19124e-12
13	58670147	rs9563576	T	C	-0.0179	0.0039	0.2083	4.43791e-06
13	66205704	rs9540493	G	A	-0.0172	0.0033	0.55	1.86693e-07
13	79580919	rs1441264	A	G	0.0175	0.0032	0.55	4.5322e-08
13	97049004	rs9634489	G	A	0.0164	0.0032	0.45	2.97538e-07
14	25928179	rs10132280	A	C	-0.023	0.0034	0.3333	1.3358e-11
14	29736838	rs12885454	A	C	-0.0207	0.0033	0.3667	3.54778e-10
14	30515112	rs11847697	T	C	0.0492	0.0084	0.0417	4.70898e-09
14	69794551	rs12894211	T	C	-0.0207	0.0046	0.25	6.79535e-06
14	79499339	rs10133874	T	C	-0.0202	0.0041	0.4167	8.35747e-07
14	79940383	rs7144011	T	G	0.0289	0.0038	0.275	2.84325e-14
14	93790276	rs3783890	C	T	-0.0194	0.0039	0.1667	6.54639e-07
14	103304425	rs7143963	T	C	0.0204	0.004	0.1333	3.39653e-07
14	104149475	rs709400	G	A	-0.0167	0.0031	0.4083	7.16049e-08
15	51748610	rs3736485	G	A	-0.0176	0.0031	0.575	1.36742e-08
15	68077168	rs16951275	C	T	-0.0311	0.0037	0.225	4.26386e-17
15	73093991	rs7164727	T	C	0.018	0.0033	0.775	4.90983e-08
15	93429646	rs1439620	G	A	-0.0158	0.0033	0.7167	1.68553e-06
15	95270843	rs10520763	G	A	-0.016	0.0031	0.375	2.45253e-07
16	387867	rs11866815	T	C	-0.0188	0.0036	0.2583	1.76789e-07
16	3627358	rs758747	T	C	0.0225	0.0037	0.2667	1.19375e-09
16	4015729	rs879620	T	C	0.0244	0.004	0.5917	1.06068e-09
16	15129459	rs4985155	G	A	-0.0149	0.0033	0.3167	6.32715e-06
16	19935389	rs12446632	A	G	-0.0403	0.0046	0.1333	1.9375e-18
16	20255123	rs11074446	C	T	-0.0256	0.0045	0.175	1.27869e-08
16	20375168	rs9921327	A	G	-0.0151	0.0031	0.575	1.11053e-06
16	28889486	rs3888190	A	C	0.0309	0.0031	0.3583	2.10971e-23
16	31129895	rs9925964	G	A	-0.0192	0.0031	0.3917	5.88246e-10
16	49055361	rs2908871	C	G	-0.0207	0.0038	0.6	5.11205e-08
16	53712135	rs1477199	G	A	0.0242	0.0044	0.2083	3.79791e-08
16	53803574	rs1558902	A	T	0.0818	0.0031	0.45	1.92704e-153
16	53873428	rs17819063	A	G	-0.0255	0.0056	0.0917	5.27428e-06
16	68381978	rs2307022	G	A	-0.016	0.0033	0.675	1.24408e-06
16	69556715	rs889398	T	C	-0.0156	0.0031	0.4417	4.84736e-07
17	2005136	rs9914578	G	C	0.0201	0.0038	0.1667	1.22669e-07
17	5283252	rs1000940	G	A	0.0192	0.0034	0.225	1.63216e-08
17	21261560	rs4986044	T	C	-0.0164	0.0031	0.4333	1.22101e-07
17	34914787	rs12150665	C	T	-0.0161	0.0031	0.425	2.06323e-07
17	45323125	rs4144743	C	T	0.0233	0.0051	0.15	4.90929e-06
17	46292923	rs6504108	T	C	-0.0174	0.0034	0.7583	3.09371e-07
17	61893398	rs7223966	A	G	-0.0168	0.0034	0.325	7.76526e-07
17	78615571	rs12940622	A	G	-0.0182	0.0031	0.4583	4.33259e-09
18	1850771	rs7226371	G	A	0.0206	0.0043	0.15	1.66202e-06
18	12904399	rs12961799	C	T	0.0164	0.0037	0.25	9.31759e-06
18	21101944	rs1788820	G	A	-0.0208	0.0038	0.675	4.40774e-08
18	40147671	rs7239883	A	G	-0.0164	0.0031	0.6833	1.22101e-07
18	40992698	rs555267	T	G	0.0161	0.0033	0.3083	1.0674e-06
18	56883319	rs7243357	G	T	-0.0217	0.004	0.1333	5.79545e-08
18	57838401	rs663129	A	G	0.0557	0.0036	0.2833	5.34303e-54
18	58040624	rs17066842	A	G	-0.0626	0.0083	0.0333	4.62219e-14
18	73498528	rs11150911	C	A	-0.0151	0.0034	0.725	8.94684e-06
19	1937193	rs11672550	T	C	0.021	0.0041	0.5083	3.0239e-07
19	18454825	rs17724992	G	A	-0.0194	0.0035	0.3083	2.97576e-08
19	18830704	rs11880870	G	A	-0.0176	0.0035	0.4583	4.94147e-07
19	19789528	rs2304130	G	A	-0.0267	0.0058	0.125	4.15552e-06
19	30945171	rs33439	T	C	0.0186	0.0038	0.5917	9.84374e-07
19	34309532	rs29941	G	A	0.0182	0.0033	0.6667	3.4848e-08
19	45395619	rs2075650	G	A	-0.0258	0.0045	0.1417	9.84758e-09
19	46180184	rs11672660	T	C	-0.0345	0.004	0.175	6.40927e-18
19	47569003	rs3810291	A	G	0.0283	0.0036	0.625	3.80741e-15
20	6612832	rs1884897	G	A	0.0156	0.0031	0.625	4.84736e-07
20	15819495	rs8123881	G	A	0.0228	0.0045	0.1417	4.04842e-07
20	21081488	rs2236176	T	C	0.0202	0.0043	0.1917	2.6314e-06
20	51087862	rs6091540	T	C	-0.0188	0.0035	0.275	7.81153e-08
21	40291740	rs2836754	C	T	0.0164	0.0032	0.65	2.97538e-07
21	46570896	rs427943	C	A	0.0181	0.0036	0.6083	4.96196e-07
22	40604945	rs4820408	G	T	-0.015	0.0032	0.6667	2.76563e-06
