## Supplementary Table 4 for "Challenges to case-only analysis for gene-environment interaction detection using polygenic risk scores: model assumptions and biases in large biobanks"

### Sheet: Sheet1
Table S4. Cohort characteristics of unrelated individuals of European ancestry in the UK Biobank.
	Female (N = 180,767)	Missing (%)	Male (N = 155,226)	Missing (%)
Age (years; SD)	56.7 (7.9)	0	57.1 (8.1)	0
Breast cancer (%)	15,033 (8.3%)	0	NA	NA
Prostate cancer (%)	NA	NA	11,206 (7.2%)	0
BMI (kg/m2; SD)	27.0 (5.1)	561 (0.3%)	27.8 (4.2)	525 (0.3%)
Class 3 obesity (%)	4,180 (2.3%)	561 (0.3%)	2,036 (1.3%)	525 (0.3%)
Height (cm; SD)	162.7 (6.2)	375 (0.2%)	176.0 (6.8)	366 (0.2%)
Short stature (%)	2,038 (1.1%)	375 (0.2%)	1,798 (1.2%)	366 (0.2%)
