## Supplementary Table 5 for "Challenges to case-only analysis for gene-environment interaction detection using polygenic risk scores: model assumptions and biases in large biobanks"

### Sheet: Sheet1
Table S5. Association between cancer polygenic risk scores with cancer outcomes.
Predictor	Outcome	Beta (scaled predictor)	Odds ratio	Standard error	p-value
Breast cancer polygenic risk score (all chromosomes)	Breast cancer	0.572091	1.77197	0.00891288	<1E-320
Breast cancer polygenic risk score (odd-numbered chromosomes)	Breast cancer	0.354101	1.4249	0.00863243	<1E-320
Breast cancer polygenic risk score (even-numbered chromosomes)	Breast cancer	0.43597	1.54646	0.00872632	<1E-320
Prostate cancer polygenic risk score (all chromosomes)	Prostate cancer	0.74722	2.11112	0.010661	<1E-320
Prostate cancer polygenic risk score (odd-numbered chromosomes)	Prostate cancer	0.501304	1.65087	0.0102942	<1E-320
Prostate cancer polygenic risk score (even-numbered chromosomes)	Prostate cancer	0.528229	1.69593	0.0101286	<1E-320
