## Supplementary Table 6 for "Challenges to case-only analysis for gene-environment interaction detection using polygenic risk scores: model assumptions and biases in large biobanks"

### Sheet: Sheet1
Table S6. Association between anthropometric polygenic risk scores with anthropometric traits.
Predictor	Outcome	Beta (scaled predictor)	Odds ratio	Standard error	p-value	R2
BMI polygenic risk score (all chromosomes)	BMI (kg/m2)	0.759903		0.00804271	<1E-320	0.0255492
BMI polygenic risk score (odd-numbered chromosomes)	BMI (kg/m2)	0.509965		0.00809852	<1E-320	0.011515
BMI polygenic risk score (even-numbered chromosomes)	BMI (kg/m2)	0.562623		0.00809046	<1E-320	0.0140076
BMI polygenic risk score (all chromosomes)	Class 3 obesity	0.474361	1.60699	0.0129321	1.47115e-294
BMI polygenic risk score (odd-numbered chromosomes)	Class 3 obesity	0.313836	1.36867	0.0128712	2.60249e-131
BMI polygenic risk score (even-numbered chromosomes)	Class 3 obesity	0.352964	1.42328	0.0128539	5.32868e-166
Height polygenic risk score (flipped sign, all chromosomes)	Height (cm)	2.72955		0.009854	<1E-320	0.0862209
Height polygenic risk score (flipped sign, odd-numbered chromosomes)	Height (cm)	1.94734		0.0103691	<1E-320	0.0440766
Height polygenic risk score (flipped sign, even-numbered chromosomes)	Height (cm)	1.93282		0.0103807	<1E-320	0.0433955
Height polygenic risk score (flipped sign, all chromosomes)	Short stature	1.00525	2.73258	0.0169631	<1E-320
Height polygenic risk score (flipped sign, odd-numbered chromosomes)	Short stature	0.716679	2.04762	0.0165577	<1E-320
Height polygenic risk score (flipped sign, even-numbered chromosomes)	Short stature	0.696503	2.00672	0.0165217	<1E-320
